# Population genomic evidence for a repeated introduction and rapid expansion in Europe of a maize fungal pathogen

**DOI:** 10.1101/2020.09.18.303354

**Authors:** Mireia Vidal-Villarejo, Fabian Freund, Hendrik Hanekamp, Andreas von Tiedemann, Karl Schmid

## Abstract

Modern agricultural practices and the climate change foster the rapid spread of plant pathogens like the maize fungal pathogen *Setosphaeria turcica*, which causes Northern corn leaf blight and expanded into Central Europe since the 1980s. To investigate the rapid expansion of *S. turcica* we sequenced 121 isolates from Europe and Kenya. Population genomic inference revealed a single genetically diverse cluster in Kenya and three clonal lineages with low diversity and one cluster of multiple clonal sublineages in Europe. Phylogenetic dating suggests that all European lineages originated by sexual reproduction outside Europe and subsequently were subsequently introgressed multiple times. In contrast to Kenyan isolates, European isolates did not show sexual recombination despite the presence of both *MAT1-1* and *MAT1-2* mating types. Coalescent analysis of the geographically most widespread European lineage supported a neutral, strongly exponential population growth model over models with natural selection caused by host defence resistance or environmental adaptation. Within clonal lineages, we observed phenotypic variation in virulence to different monogenic resistances that may originate from repeated mutations in virulence genes. Association mapping between genetic clusters did not identify genomic regions associated with pathogen races but uncovered strongly differentiated genomic regions between clonal lineages that harbor putative effector genes. In conclusion, the expansion and population growth of *S. turcica* in Europe was mainly driven by the expansion of maize cultivation area and not by rapid adaptation.

**Significance statement:** The geographic expansion and plant pathogens caused by modern agricultural practices and climate change is a major problem in modern agriculture. We investigated the rapid spread of the maize fungal pathogen Setosphaeria turcica by whole genome sequencing of isolates from Kenya and Europe and demonstrated that the rapid expansion in Central Europe since the 1980s mainly reflects the rapid growth of the maize cultivation area in this region and not a rapid adaptation to resistant maize varieties. Our analyses show that by monitoring whole genome sequence diversity of plant pathogens and their invasion history, agricultural management and breeding strategies can be developed to control the evolution and future spread of plant pathogens.
