## Supplementary File for "Population genomic evidence for a repeated introduction and rapid expansion in Europe of a maize fungal pathogen"

### Sheet: Tabelle2
WGRS name	% mapped	X coverage	included in final dataset (121)	cluster (admixture k=5)	Mating type	Fwd barcode/index/MID	Rev barcode/index/MID	Library	Total Bases	Read Count	Read length	Type of Read	IPP Nummer	Scientific name	Collection number of other collections	Isolated by	Coordinates (red: fake location -within Origin-, purple: swap lat-long)	Origin	Country	Host plant	Year of isolation	Cultivation medium, atmospheric and light conditions, temperature	Reference	Permanent stock	Year of conservation	Race
WGRS_1243-rep	93.87	13.2947	yes	Small Clonal (SC)	MAT1-1	TAGATCGC	TTCTGCCT	Illumina Nextera	944717640	9353640	100	Paired-end	1243	Exserohilum turcicum	M11-42	I.Müller	50.540842,1.747424	Jose` (Saint-Josse ?????)	France	Maize	2011	V8		L	2011
WGRS_1263-rep	88.81	10.2765	yes	Small Clonal (SC)	MAT1-1	AAGGAGTA	CTAGTACG	Illumina Nextera	766040560	7584560	100	Paired-end	1263	Exserohilum turcicum	M11-70	I.Müller	48.568085,13.767555	Maierhof	Germany	Maize	2011	V8		L	2011	3
WGRS_44	94.62	9.3972	yes	Small Clonal (SC)	MAT1-1	S504: AATGATACGGCGACCACCGAGATCTACAC AGAGTAGA TCGTCGGCAGCGTC	N706: CAAGCAGAAGACGGCATACGAGAT CATGCCTA GTCTCGTGGGCTCGG	Illumina Nextera	652825822	6463622	100	Paired-end	1212	Exserohilum turcicum	M11-20	I.Müller	48.971125,7.98924	Seebach	France	Maize	2011	V8		L	2011	0
WGRS_47	92.06	9.0646	yes	Small Clonal (SC)	MAT1-1	S507: AATGATACGGCGACCACCGAGATCTACAC AAGGAGTA TCGTCGGCAGCGTC	N706: CAAGCAGAAGACGGCATACGAGAT CATGCCTA GTCTCGTGGGCTCGG	Illumina Nextera	647399092	6409892	100	Paired-end	1208	Exserohilum turcicum	M11-13	I.Müller	48.401215,13.310746	Pocking	Germany	Maize	2011	V8		L	2011
WGRS_51	94.87	10.7767	yes	Small Clonal (SC)	MAT1-1	S503: AATGATACGGCGACCACCGAGATCTACAC TATCCTCT TCGTCGGCAGCGTC	N707: CAAGCAGAAGACGGCATACGAGAT GTAGAGAG GTCTCGTGGGCTCGG	Illumina Nextera	720119698	7129898	100	Paired-end	1234	Exserohilum turcicum	M11-38	I.Müller	48.341804,11.971707	Grucking	Germany	Maize	2011	V8		L	2011	3
WGRS_52	95.8	6.3165	yes	Small Clonal (SC)	MAT1-1	S504: AATGATACGGCGACCACCGAGATCTACAC AGAGTAGA TCGTCGGCAGCGTC	N707: CAAGCAGAAGACGGCATACGAGAT GTAGAGAG GTCTCGTGGGCTCGG	Illumina Nextera	428132738	4238938	100	Paired-end	1233	Exserohilum turcicum	M11-37	I.Müller	48.66846,13.079304	Künzing	Germany	Maize	2011	V8		L	2011	3
WGRS_56	93.12	7.8268	yes	Small Clonal (SC)	MAT1-1	S508: AATGATACGGCGACCACCGAGATCTACAC CTAAGCCT TCGTCGGCAGCGTC	N707: CAAGCAGAAGACGGCATACGAGAT GTAGAGAG GTCTCGTGGGCTCGG	Illumina Nextera	538816012	5334812	100	Paired-end	1224	Exserohilum turcicum	M11-12	I.Müller	48.401215,13.310746	Pocking	Germany	Maize	2011	V8		L	2011
WGRS_77	86.97	7.6854	yes	Small Clonal (SC)	MAT1-1	S505: AATGATACGGCGACCACCGAGATCTACAC GTAAGGAG TCGTCGGCAGCGTC	N710: CAAGCAGAAGACGGCATACGAGAT CAGCCTCG GTCTCGTGGGCTCGG	Illumina Nextera	593504482	5876282	100	Paired-end	1281	Exserohilum turcicum	M11-90	I.Müller	47.941324,7.463657	Rustenhart	France	Maize	2011	V8		L	2011
WGRS_85	92.23	7.1904	yes	Small Clonal (SC)	MAT1-1	S505: AATGATACGGCGACCACCGAGATCTACAC GTAAGGAG TCGTCGGCAGCGTC	N711: CAAGCAGAAGACGGCATACGAGAT TGCCTCTT GTCTCGTGGGCTCGG	Illumina Nextera	521297764	5161364	100	Paired-end	1303	Exserohilum turcicum	M11-111	I.Müller	52.075644,11.362170	Kleinwanzleben	Germany	Maize	2011	V8		L	2012
WGRS_86	92.7	14.0786	yes	Small Clonal (SC)	MAT1-1	S506: AATGATACGGCGACCACCGAGATCTACAC ACTGCATA TCGTCGGCAGCGTC	N711: CAAGCAGAAGACGGCATACGAGAT TGCCTCTT GTCTCGTGGGCTCGG	Illumina Nextera	974895430	9652430	100	Paired-end	1302	Exserohilum turcicum	M11-110	I.Müller	51.576751,6.512874	Alpen	Germany	Maize	2011	V8		L	2012
WGRS_91	87.61	11.0326	yes	Small Clonal (SC)	MAT1-1	S503: AATGATACGGCGACCACCGAGATCTACAC TATCCTCT TCGTCGGCAGCGTC	N712: CAAGCAGAAGACGGCATACGAGAT TCCTCTAC GTCTCGTGGGCTCGG	Illumina Nextera	803751132	7957932	100	Paired-end	1477	Exserohilum turcicum	M12.152-1	I. Müller	47.252335,8.768028	Hombrechtikon_Oberrheinregion	Switzerland	Maize	2012	V8	Diss. Hanekamp	L	2015	3N
WGRS-Test_13	89.35	33.3095	yes	Small Clonal (SC)	MAT1-1	N704 (TCCTGAGC)	N517 (GCGTAAGA)	Illumina Nextera	2635335632	26092432	100	Paired-end	1486	Exserohilum turcicum	M12.132-1	I. Müller	48.207250,13.481546	Wenig im Innkreis_Süddeutschland/Österreich	Austria	Maize	2012	V8	Diss. Hanekamp	L	2015	0
WGRS-Test_15	88.64	20.1578	yes	Small Clonal (SC)	MAT1-1	N704 (TCCTGAGC)	N503 (TATCCTCT)	Illumina Nextera	1531244032	15160832	100	Paired-end	1488	Exserohilum turcicum	M12.138-1	I. Müller	48.634152,7.540363	Fessenheim_Oberrheinregion	France	Maize	2012	V8	Diss. Hanekamp	L	2015	1
WGRS-Test_18	89.98	19.0675	yes	Small Clonal (SC)	MAT1-1	N705 (GGACTCCT)	N502 (CTCTCTAT)	Illumina Nextera	1454595334	14401934	100	Paired-end	1499	Exserohilum turcicum	M12.160-1	I. Müller	52.122279,6.441885	Barchem_Niederlande/Belgien	Netherlands	Maize	2012	V8		L	2015	3N
WGRS-Test_24	91.22	20.9584	yes	Small Clonal (SC)	MAT1-1	N706 (TAGGCATG)	N504 (AGAGTAGA)	Illumina Nextera	1776539500	17589500	100	Paired-end	1276	Exserohilum turcicum	M11-87	I.Müller	48.32358,14.192144	Wilhering	Austria	Maize	2011	V8		L	2011
WGRS-Test_7	88.97	11.0996	yes	Small Clonal (SC)	MAT1-1	N702 (CGTACTAG)	N503 (TATCCTCT)	Illumina Nextera	1009033430	9990430	100	Paired-end	1490	Exserohilum turcicum	M12.136-1	I. Müller	47.788882,7.509491	Ottmarsheim/Elsass_Oberrheinregion	France	Maize	2012	V8	Diss. Hanekamp	L	2015	3
WGRS_1-rep	91.15	13.9357	yes	Kenyan (K)	MAT1-2	ACTGCATA	GCTCAGGA	Illumina Nextera	1008678112	9986912	100	Paired-end	538	Exserohilum turcicum	C39 4/3		0.82918715,36.93629373		Kenya			V8		L	2006 2015
WGRS_10-rep	91.92	21.2723	yes	Kenyan (K)	MAT1-2	TATCCTCT	AGGAGTCC	Illumina Nextera	1486532544	14718144	100	Paired-end	549	Exserohilum turcicum	C47 11/3		-3.05750961,37.87166728		Kenya			V8		L	2010
WGRS_12	92.16	5.669	yes	Kenyan (K)	MAT1-1	S504: AATGATACGGCGACCACCGAGATCTACAC AGAGTAGA TCGTCGGCAGCGTC	N702: CAAGCAGAAGACGGCATACGAGAT CTAGTACG GTCTCGTGGGCTCGG	Illumina Nextera	399111398	3951598	100	Paired-end	545	Exserohilum turcicum	C8 7/2		2.03657086,35.05903558		Kenya			V8		L	2006
WGRS_13	95.54	10.4154	yes	Kenyan (K)	MAT1-2	S505: AATGATACGGCGACCACCGAGATCTACAC GTAAGGAG TCGTCGGCAGCGTC	N702: CAAGCAGAAGACGGCATACGAGAT CTAGTACG GTCTCGTGGGCTCGG	Illumina Nextera	743437770	7360770	100	Paired-end	544	Exserohilum turcicum	C47 3/10		1.82342039,38.97244107		Kenya			V8		L	2006
WGRS_15-rep	92.49	19.6361	yes	Kenyan (K)	MAT1-2	GTAAGGAG	AGGAGTCC	Illumina Nextera	1376253674	13626274	100	Paired-end	541	Exserohilum turcicum	C6 14/3		-2.29247186,36.94437108		Kenya			V8		L	2006
WGRS_16-rep	83.25	19.7259	yes	Kenyan (K)	MAT1-2	ACTGCATA	AGGAGTCC	Illumina Nextera	1546161732	15308532	100	Paired-end	540	Exserohilum turcicum	Kgmgcz 18/3		-1.83921798,35.95634007		Kenya			V8		L	2006
WGRS_17	96.21	10.1198	yes	Kenyan (K)	MAT1-2	S501: AATGATACGGCGACCACCGAGATCTACAC TAGATCGC TCGTCGGCAGCGTC	N703: CAAGCAGAAGACGGCATACGAGAT TTCTGCCT GTCTCGTGGGCTCGG	Illumina Nextera	720700852	7135652	100	Paired-end	564	Exserohilum turcicum	C32 SS 8/10		3.0059004,38.83466133		Kenya			V8		L	2006 2015
WGRS_18	94.75	10.7478	yes	Kenyan (K)	MAT1-1	S502: AATGATACGGCGACCACCGAGATCTACAC CTCTCTAT TCGTCGGCAGCGTC	N703: CAAGCAGAAGACGGCATACGAGAT TTCTGCCT GTCTCGTGGGCTCGG	Illumina Nextera	740864694	7335294	100	Paired-end	561	Exserohilum turcicum	C13 SS 13/12		3.45546916,34.69447879		Kenya			V8		L	2006
WGRS_19	93.36	9.754	yes	Kenyan (K)	MAT1-1	S503: AATGATACGGCGACCACCGAGATCTACAC TATCCTCT TCGTCGGCAGCGTC	N703: CAAGCAGAAGACGGCATACGAGAT TTCTGCCT GTCTCGTGGGCTCGG	Illumina Nextera	661249626	6547026	100	Paired-end	560	Exserohilum turcicum	C11 10/1		4.11654786,35.91746115		Kenya			V8		L	2006 2015
WGRS_2	95.17	5.8296	yes	Kenyan (K)	MAT1-1	S502: AATGATACGGCGACCACCGAGATCTACAC CTCTCTAT TCGTCGGCAGCGTC	N701: CAAGCAGAAGACGGCATACGAGAT TCGCCTTA GTCTCGTGGGCTCGG	Illumina Nextera	392838692	3889492	100	Paired-end	537	Exserohilum turcicum	C3 14/3		0.54070069,35.89121761		Kenya			V8		L	2006
WGRS_20	91.64	12.6487	yes	Kenyan (K)	MAT1-2	S504: AATGATACGGCGACCACCGAGATCTACAC AGAGTAGA TCGTCGGCAGCGTC	N703: CAAGCAGAAGACGGCATACGAGAT TTCTGCCT GTCTCGTGGGCTCGG	Illumina Nextera	888048762	8792562	100	Paired-end	559	Exserohilum turcicum	C18 13/12		-3.37713525,38.8679891		Kenya			V8		L	2006 2015
WGRS_21	92.31	11.6496	yes	Kenyan (K)	MAT1-1	S505: AATGATACGGCGACCACCGAGATCTACAC GTAAGGAG TCGTCGGCAGCGTC	N703: CAAGCAGAAGACGGCATACGAGAT TTCTGCCT GTCTCGTGGGCTCGG	Illumina Nextera	817174638	8090838	100	Paired-end	557	Exserohilum turcicum	C45 10/9		-2.28141836,37.88685764		Kenya			V8		L	2006 2015
WGRS_22	95.64	10.6907	yes	Kenyan (K)	MAT1-2	S506: AATGATACGGCGACCACCGAGATCTACAC ACTGCATA TCGTCGGCAGCGTC	N703: CAAGCAGAAGACGGCATACGAGAT TTCTGCCT GTCTCGTGGGCTCGG	Illumina Nextera	724290392	7171192	100	Paired-end	555	Exserohilum turcicum	C36 24/3		-1.51697567,35.9751646		Kenya			V8		L	2006
WGRS_23	91.89	9.4482	yes	Kenyan (K)	MAT1-1	S507: AATGATACGGCGACCACCGAGATCTACAC AAGGAGTA TCGTCGGCAGCGTC	N703: CAAGCAGAAGACGGCATACGAGAT TTCTGCCT GTCTCGTGGGCTCGG	Illumina Nextera	662356586	6557986	100	Paired-end	554	Exserohilum turcicum	C34 24/3		0.57194602,34.92589432		Kenya			V8		L	2010
WGRS_24	95.4	27.4938	yes	Kenyan (K)	MAT1-2	S508: AATGATACGGCGACCACCGAGATCTACAC CTAAGCCT TCGTCGGCAGCGTC	N703: CAAGCAGAAGACGGCATACGAGAT TTCTGCCT GTCTCGTGGGCTCGG	Illumina Nextera	2015116448	19951648	100	Paired-end	551	Exserohilum turcicum	C31 SS 6/12		-0.76447417,34.93664453		Kenya			V8		L	2006
WGRS_26	97	14.7544	yes	Kenyan (K)	MAT1-2	S502: AATGATACGGCGACCACCGAGATCTACAC CTCTCTAT TCGTCGGCAGCGTC	N704: CAAGCAGAAGACGGCATACGAGAT GCTCAGGA GTCTCGTGGGCTCGG	Illumina Nextera	972589802	9629602	100	Paired-end	580	Exserohilum turcicum	C5 SS 13/12		-0.03055431,37.87458807		Kenya			V8		L	2006
WGRS_27	96.69	13.8131	yes	Kenyan (K)	MAT1-2	S503: AATGATACGGCGACCACCGAGATCTACAC TATCCTCT TCGTCGGCAGCGTC	N704: CAAGCAGAAGACGGCATACGAGAT GCTCAGGA GTCTCGTGGGCTCGG	Illumina Nextera	918712766	9096166	100	Paired-end	575	Exserohilum turcicum	C35 23/1		-0.76076428,40.93670296		Kenya			V8		L	2006
WGRS_28	93.34	7.8248	yes	Kenyan (K)	MAT1-2	S504: AATGATACGGCGACCACCGAGATCTACAC AGAGTAGA TCGTCGGCAGCGTC	N704: CAAGCAGAAGACGGCATACGAGAT GCTCAGGA GTCTCGTGGGCTCGG	Illumina Nextera	525212928	5200128	100	Paired-end	573	Exserohilum turcicum	C7 SS 10/1		-0.71549697,39.95694557		Kenya			V8		L	2006
WGRS_29	96.09	13.5998	yes	Kenyan (K)	MAT1-2	S505: AATGATACGGCGACCACCGAGATCTACAC GTAAGGAG TCGTCGGCAGCGTC	N704: CAAGCAGAAGACGGCATACGAGAT GCTCAGGA GTCTCGTGGGCTCGG	Illumina Nextera	929390688	9201888	100	Paired-end	571	Exserohilum turcicum	C23 SS 26/9		2.06007386,35.93056146		Kenya			V8		L	2006 2015
WGRS_3	90.35	8.1859	yes	Kenyan (K)	MAT1-1	S503: AATGATACGGCGACCACCGAGATCTACAC TATCCTCT TCGTCGGCAGCGTC	N701: CAAGCAGAAGACGGCATACGAGAT TCGCCTTA GTCTCGTGGGCTCGG	Illumina Nextera	576396900	5706900	100	Paired-end	532	Exserohilum turcicum	C46 18/3		2.01161248,36.86159851		Kenya			V8		L	2006
WGRS_30	96.19	13.553	yes	Kenyan (K)	MAT1-1	S506: AATGATACGGCGACCACCGAGATCTACAC ACTGCATA TCGTCGGCAGCGTC	N704: CAAGCAGAAGACGGCATACGAGAT GCTCAGGA GTCTCGTGGGCTCGG	Illumina Nextera	940472206	9311606	100	Paired-end	570	Exserohilum turcicum	,		2.01485406,37.83064284		Kenya			V8		L	2006_2010
WGRS_31	92.91	10.6184	yes	Kenyan (K)	MAT1-2	S507: AATGATACGGCGACCACCGAGATCTACAC AAGGAGTA TCGTCGGCAGCGTC	N704: CAAGCAGAAGACGGCATACGAGAT GCTCAGGA GTCTCGTGGGCTCGG	Illumina Nextera	736866104	7295704	100	Paired-end	569	Exserohilum turcicum	C5 14/3		3.06640104,36.9043821		Kenya			V8		L	2006_2010
WGRS_32	96.03	13.3527	yes	Kenyan (K)	MAT1-1	S508: AATGATACGGCGACCACCGAGATCTACAC CTAAGCCT TCGTCGGCAGCGTC	N704: CAAGCAGAAGACGGCATACGAGAT GCTCAGGA GTCTCGTGGGCTCGG	Illumina Nextera	875233680	8665680	100	Paired-end	567	Exserohilum turcicum	C10 SS 10/1		3.06557518,37.83239819		Kenya			V8		L	2006 2015
WGRS_4-rep	89.62	16.431	yes	Kenyan (K)	MAT1-1	AAGGAGTA	GCTCAGGA	Illumina Nextera	1230333722	12181522	100	Paired-end	530	Exserohilum turcicum	ETDZ		-0.01467805,36.8732122		Kenya			V8		L	2006
WGRS_6	92.51	7.0241	yes	Kenyan (K)	MAT1-2	S506: AATGATACGGCGACCACCGAGATCTACAC ACTGCATA TCGTCGGCAGCGTC	N701: CAAGCAGAAGACGGCATACGAGAT TCGCCTTA GTCTCGTGGGCTCGG	Illumina Nextera	483970184	4791784	100	Paired-end	515	Exserohilum turcicum	C8 12/3		0.01971045,38.9718401		Kenya			V8		L	2006
WGRS_7-rep	89.47	34.0783	yes	Kenyan (K)	MAT1-1	CTAAGCCT	GCTCAGGA	Illumina Nextera	2526788306	25017706	100	Paired-end	513	Exserohilum turcicum	C48 12/3		-0.51478696,37.83890543		Kenya			V8		L	2006
WGRS-Test_23	92.86	34.586	yes	Kenyan (K)	MAT1-1	N706 (TAGGCATG)	N503 (TATCCTCT)	Illumina Nextera	2722441466	26954866	100	Paired-end	1538	Exserohilum turcicum	123-2	I.Müller	37.001171, 35.314149	Adana	Turkey	Maize	2012	V8	Diss.Hanekamp	L	2016	23N
WGRS_1229-rep	89.27	18.1322	yes	French Clonal (FC)	MAT1-2	CTAAGCCT	TTCTGCCT	Illumina Nextera	1293721524	12809124	100	Paired-end	1229	Exserohilum turcicum	M11-29	I.Müller	43.552314,-1.148116	Orthevielle	France	Maize	2011	V8		L	2011
WGRS_1480-rep	93.29	9.5012	yes	French Clonal (FC)	MAT1-2	GTAAGGAG	CTAGTACG	Illumina Nextera	695204008	6883208	100	Paired-end	1480	Exserohilum turcicum	M12.140-1	I. Müller	43.604462,1.444247	Toulouse_Frankreich SW	France	Maize	2012	V8	Diss. Hanekamp	L	2015	3
WGRS_42	92.89	15.6611	yes	French Clonal (FC)	MAT1-2	S502: AATGATACGGCGACCACCGAGATCTACAC CTCTCTAT TCGTCGGCAGCGTC	N706: CAAGCAGAAGACGGCATACGAGAT CATGCCTA GTCTCGTGGGCTCGG	Illumina Nextera	1083490428	10727628	100	Paired-end	1214	Exserohilum turcicum	M11-26	I.Müller	43.588167,-1.178219	Saint Etienne d`Orthe	France	Maize	2011	V8		L	2011	3N
WGRS_54-rep	96.6	17.9325	yes	French Clonal (FC)	MAT1-2	TAGATCGC	CATGCCTA	Illumina Nextera	1260359608	12478808	100	Paired-end	1227	Exserohilum turcicum	M11-25	I.Müller	43.588167,-1.178219	Saint Etienne d`Orthe	France	Maize	2011	V8		L	2011	3N
WGRS_70	93.83	12.0878	yes	French Clonal (FC)	MAT1-2	S506: AATGATACGGCGACCACCGAGATCTACAC ACTGCATA TCGTCGGCAGCGTC	N709: CAAGCAGAAGACGGCATACGAGAT AGCGTAGC GTCTCGTGGGCTCGG	Illumina Nextera	820473500	8123500	100	Paired-end	1267	Exserohilum turcicum	M11-77	I.Müller	49.536974,-1.673263	Breuville	France	Maize	2011	V8		L	2011	0
WGRS_83	95.86	13.9061	yes	French Clonal (FC)	MAT1-2	S503: AATGATACGGCGACCACCGAGATCTACAC TATCCTCT TCGTCGGCAGCGTC	N711: CAAGCAGAAGACGGCATACGAGAT TGCCTCTT GTCTCGTGGGCTCGG	Illumina Nextera	934605722	9253522	100	Paired-end	1305	Exserohilum turcicum	M11-113	I.Müller	48.219377,-1.755792	La Meziere	France	Maize	2011	V8		L	2012	0
WGRS_94	96.72	20.5376	yes	French Clonal (FC)	MAT1-2	S506: AATGATACGGCGACCACCGAGATCTACAC ACTGCATA TCGTCGGCAGCGTC	N712: CAAGCAGAAGACGGCATACGAGAT TCCTCTAC GTCTCGTGGGCTCGG	Illumina Nextera	1390754244	13769844	100	Paired-end	1334	Exserohilum turcicum	M11-11	I.Müller	43.253681,2.177998	Alzonne	France	Maize	2011	V8		L	2012
WGRS-Test_11	91.06	23.0996	yes	French Clonal (FC)	MAT1-2	N703 (AGGCAGAA)	N503 (TATCCTCT)	Illumina Nextera	1885139144	18664744	100	Paired-end	1482	Exserohilum turcicum	M12.134-1	I. Müller	48.4001854,13.2559905	Pocking_Süddeutschland/Österreich	Germany	Maize	2012	V8	Diss. Hanekamp	L	2015	3
WGRS-Test_20	88.11	14.5877	yes	French Clonal (FC)	MAT1-2	N705 (GGACTCCT)	N504 (AGAGTAGA)	Illumina Nextera	1290002098	12772298	100	Paired-end	1501	Exserohilum turcicum	M12.164-1	I. Müller	43.963587,-0.918949	Frankreich SW	France	Maize	2012	V8		L	2015	3N
WGRS_1200	92.13	9.9303	yes	Diverse (D)	MAT1-2	ACTGCATA	TCGCCTTA	Illumina Nextera	695109270	6882270	100	Paired-end	1200	Exserohilum turcicum	M11-1	I.Müller	43.702423,-0.927802	HINX	France	Maize	2011	V8		L	2011	0
WGRS_1205-rep	90.47	24.5798	yes	Diverse (D)	MAT1-1	GTAAGGAG	TCGCCTTA	Illumina Nextera	1750942464	17336064	100	Paired-end	1205	Exserohilum turcicum	M11-8	I.Müller	48.562094,12.803272	Arnstorf-Lindach	Germany	Maize	2011	V8		L	2011
WGRS_37	95.58	7.5602	yes	Diverse (D)	MAT1-1	S505: AATGATACGGCGACCACCGAGATCTACAC GTAAGGAG TCGTCGGCAGCGTC	N705: CAAGCAGAAGACGGCATACGAGAT AGGAGTCC GTCTCGTGGGCTCGG	Illumina Nextera	550896622	5454422	100	Paired-end	594	Exserohilum turcicum	P6 5/3		52.19587328,10.3322042		Germany			V8		L	2006 2015
WGRS_40	95.04	7.0515	yes	Diverse (D)	MAT1-1	S508: AATGATACGGCGACCACCGAGATCTACAC CTAAGCCT TCGTCGGCAGCGTC	N705: CAAGCAGAAGACGGCATACGAGAT AGGAGTCC GTCTCGTGGGCTCGG	Illumina Nextera	479154706	4744106	100	Paired-end	584	Exserohilum turcicum	S2 SS 18/10		47.763209,13.959330		Austria			V8		L	2006
WGRS_41	96.28	10.0634	yes	Diverse (D)	MAT1-2	S501: AATGATACGGCGACCACCGAGATCTACAC TAGATCGC TCGTCGGCAGCGTC	N706: CAAGCAGAAGACGGCATACGAGAT CATGCCTA GTCTCGTGGGCTCGG	Illumina Nextera	682395996	6756396	100	Paired-end	1215	Exserohilum turcicum	M11-27	I.Müller	43.588167,-1.178219	Saint Etienne d`Orthe	France	Maize	2011	V8		L	2011	3
WGRS_43	93.66	11.2745	yes	Diverse (D)	MAT1-1	S503: AATGATACGGCGACCACCGAGATCTACAC TATCCTCT TCGTCGGCAGCGTC	N706: CAAGCAGAAGACGGCATACGAGAT CATGCCTA GTCTCGTGGGCTCGG	Illumina Nextera	770701104	7630704	100	Paired-end	1213	Exserohilum turcicum	M11-21	I.Müller	45.241768,11.750853	Monselice	Italy	Maize	2011	V8		L	2011
WGRS_55	91.43	9.5702	yes	Diverse (D)	MAT1-2	S507: AATGATACGGCGACCACCGAGATCTACAC AAGGAGTA TCGTCGGCAGCGTC	N707: CAAGCAGAAGACGGCATACGAGAT GTAGAGAG GTCTCGTGGGCTCGG	Illumina Nextera	670996732	6643532	100	Paired-end	1225	Exserohilum turcicum	M11-15	I.Müller	48.541028,-4.657683	Ploudalmezeau	France	Maize	2011	V8		L	2011	0
WGRS_61	93.8	7.427	yes	Diverse (D)	MAT1-1	S505: AATGATACGGCGACCACCGAGATCTACAC GTAAGGAG TCGTCGGCAGCGTC	N708: CAAGCAGAAGACGGCATACGAGAT CCTCTCTG GTCTCGTGGGCTCGG	Illumina Nextera	520079704	5149304	100	Paired-end	1246	Exserohilum turcicum	M11-22	I.Müller	45.241768,11.750853	Monselice	Italy	Maize	2011	V8		L	2011
WGRS_62	94.41	9.8369	yes	Diverse (D)	MAT1-2	S506: AATGATACGGCGACCACCGAGATCTACAC ACTGCATA TCGTCGGCAGCGTC	N708: CAAGCAGAAGACGGCATACGAGAT CCTCTCTG GTCTCGTGGGCTCGG	Illumina Nextera	672540214	6658814	100	Paired-end	1244	Exserohilum turcicum	M11-46	I.Müller	48.432845,-4.622982	Saint-Renan	France	Maize	2011	V8		L	2011
WGRS_63	89.95	9.6284	yes	Diverse (D)	MAT1-1	S507: AATGATACGGCGACCACCGAGATCTACAC AAGGAGTA TCGTCGGCAGCGTC	N708: CAAGCAGAAGACGGCATACGAGAT CCTCTCTG GTCTCGTGGGCTCGG	Illumina Nextera	697199566	6902966	100	Paired-end	1240	Exserohilum turcicum	M11-16	I.Müller	44.149504,-0.73774	Sabres	France	Maize	2011	V8		L	2011	0
WGRS_64	89.45	10.4936	yes	Diverse (D)	MAT1-1	S508: AATGATACGGCGACCACCGAGATCTACAC CTAAGCCT TCGTCGGCAGCGTC	N708: CAAGCAGAAGACGGCATACGAGAT CCTCTCTG GTCTCGTGGGCTCGG	Illumina Nextera	754720884	7472484	100	Paired-end	1239	Exserohilum turcicum	M11-19	I.Müller	47.758716,7.506331	Hombourg 2 (Elsass)	France	Maize	2011	V8		L	2011	1
WGRS_67	94.3	20.5455	yes	Diverse (D)	MAT1-2	S503: AATGATACGGCGACCACCGAGATCTACAC TATCCTCT TCGTCGGCAGCGTC	N709: CAAGCAGAAGACGGCATACGAGAT AGCGTAGC GTCTCGTGGGCTCGG	Illumina Nextera	1390741720	13769720	100	Paired-end	1270	Exserohilum turcicum	M11-80	I.Müller	51.080214,3.879263	Beervelde	Belgium	Maize	2011	V8		L	2011
WGRS-Test_10	70.96	31.413	yes	Diverse (D)	MAT1-1	N703 (AGGCAGAA)	N502 (CTCTCTAT)	Illumina Nextera	3165159412	31338212	100	Paired-end	1481	Exserohilum turcicum	M12.131-2	I. Müller	46.826560,6.074270	Soupasse_Frankreich SW	France	Maize	2012	V8	Diss. Hanekamp	L	2015	1
WGRS-Test_12	87.06	12.592	yes	Diverse (D)	MAT1-1	N703 (AGGCAGAA)	N504 (AGAGTAGA)	Illumina Nextera	1129855892	11186692	100	Paired-end	1483	Exserohilum turcicum	M11.25-3	I. Müller	45.440147,4.387306	Saint Etienne_Frankreich SW	France	Maize	2011	V8	Diss. Hanekamp	L	2015	3N
WGRS-Test_2	87.83	16.246	yes	Diverse (D)	MAT1-2	N701 (TAAGGCGA)	N502 (CTCTCTAT)	Illumina Nextera	1273924312	12613112	100	Paired-end	1470	Exserohilum turcicum	M12.169_1	I. Müller	51.448557,5.450123	Eindhoven	Netherlands	Maize	2012	V8	Diss. Hanekamp	L	2015	0
WGRS-Test_4	91.58	14.0401	yes	Diverse (D)	MAT1-2	N701 (TAAGGCGA)	N504 (AGAGTAGA)	Illumina Nextera	1229957598	12177798	100	Paired-end	1475	Exserohilum turcicum	M12.151-1	I. Müller	51.162997,4.027863	Sinaai_Niderlande/Belgien	Belgium	Maize	2012	V8	Diss. Hanekamp	L	2015	0
WGRS-Test_5	93.54	44.7726	yes	Diverse (D)	MAT1-1	N702 (CGTACTAG)	N517 (GCGTAAGA)	Illumina Nextera	4018342570	39785570	100	Paired-end	1476	Exserohilum turcicum	M12.139-1	I. Müller	47.758716,7.506331	Hombourg_Oberrheinregion	France	Maize	2012	V8	Diss. Hanekamp	L	2015	0
WGRS_0583	90.27	21.113	yes	Big Clonal (BC)	MAT1-2	CTCTCTAT	GCTCAGGA	Illumina Nextera	1480321448	14656648	100	Paired-end	583	Exserohilum turcicum	S53 4/3		47.125245,13.055158		Austria			V8		L	2006
WGRS_0586	92.74	22.4689	yes	Big Clonal (BC)	MAT1-2	GTAAGGAG	TTCTGCCT	Illumina Nextera	1529926992	15147792	100	Paired-end	586	Exserohilum turcicum	Sorte5 SS 11/10		52.512785,8.678236		Germany			V8		L	2006 2013
WGRS_0587	91.26	22.7024	yes	Big Clonal (BC)	MAT1-2	CTAAGCCT	TCGCCTTA	Illumina Nextera	1585438006	15697406	100	Paired-end	587	Exserohilum turcicum	Sorte2 SS 11/10		52.800235,10.307485		Germany			V8		L	2006 2015
WGRS_11	93.52	5.6823	yes	Big Clonal (BC)	MAT1-2	S503: AATGATACGGCGACCACCGAGATCTACAC TATCCTCT TCGTCGGCAGCGTC	N702: CAAGCAGAAGACGGCATACGAGAT CTAGTACG GTCTCGTGGGCTCGG	Illumina Nextera	389586492	3857292	100	Paired-end	548	Exserohilum turcicum	B2 5/3		48.84039219,11.55111455		Germany			V8		L	2006 2013
WGRS_1210	93.38	7.0253	yes	Big Clonal (BC)	MAT1-2	TATCCTCT	TCGCCTTA	Illumina Nextera	486143098	4813298	100	Paired-end	1210	Exserohilum turcicum	M11-17	I.Müller	52.037218,7.840428	Ostbevern	Germany	Maize	2011	V8		L	2011	0
WGRS_1231-rep	92.1	28.9328	yes	Big Clonal (BC)	MAT1-2	TATCCTCT	TTCTGCCT	Illumina Nextera	1979361438	19597638	100	Paired-end	1231	Exserohilum turcicum	M11-34	I.Müller	44.340244,0.307635	Monheurt	France	Maize	2011	V8		L	2011	1
WGRS_1235-rep	95.88	20.0993	yes	Big Clonal (BC)	MAT1-2	TATCCTCT	CTAGTACG	Illumina Nextera	1320191806	13071206	100	Paired-end	1235	Exserohilum turcicum	M11-39	I.Müller	48.428911,-3.330215	Bulat-Pestivien	France	Maize	2011	V8		L	2011	0
WGRS_1474	89.79	5.5559	yes	Big Clonal (BC)	MAT1-2	TAGATCGC	CTAGTACG	Illumina Nextera	417325738	4131938	100	Paired-end	1474	Exserohilum turcicum	M12.193-1	I. Müller	47.005886,7.105626	Ins	Switzerland	Maize	2012	V8	Diss. Hanekamp	L	2015	1
WGRS_25-rep	90.46	29.557	yes	Big Clonal (BC)	MAT1-2	AAGGAGTA	AGGAGTCC	Illumina Nextera	2079327198	20587398	100	Paired-end	582	Exserohilum turcicum	S13 7/2		47.125245,14.055158		Austria			V8		L	2006_2010
WGRS_33	95.11	10.5395	yes	Big Clonal (BC)	MAT1-2	S501: AATGATACGGCGACCACCGAGATCTACAC TAGATCGC TCGTCGGCAGCGTC	N705: CAAGCAGAAGACGGCATACGAGAT AGGAGTCC GTCTCGTGGGCTCGG	Illumina Nextera	703596300	6966300	100	Paired-end	1202	Exserohilum turcicum	M11-5	I.Müller	44.836797,11.619811	Ferrara	Italy	Maize	2011	V8		L	2011	0
WGRS_34	93.48	11.9929	yes	Big Clonal (BC)	MAT1-2	S502: AATGATACGGCGACCACCGAGATCTACAC CTCTCTAT TCGTCGGCAGCGTC	N705: CAAGCAGAAGACGGCATACGAGAT AGGAGTCC GTCTCGTGGGCTCGG	Illumina Nextera	827634602	8194402	100	Paired-end	1201	Exserohilum turcicum	M11-2	I.Müller	43.531771,-0.364633	Coublucq Pyrenees-Atlant.	France	Maize	2011	V8		L	2011	1
WGRS_35	96.7	10.0481	yes	Big Clonal (BC)	MAT1-2	S503: AATGATACGGCGACCACCGAGATCTACAC TATCCTCT TCGTCGGCAGCGTC	N705: CAAGCAGAAGACGGCATACGAGAT AGGAGTCC GTCTCGTGGGCTCGG	Illumina Nextera	676255196	6695596	100	Paired-end	598	Exserohilum turcicum	EMG 4 5/3		50.13198001,10.34370814		Germany			V8		L	2006 2015
WGRS_36	95.29	9.5805	yes	Big Clonal (BC)	MAT1-2	S504: AATGATACGGCGACCACCGAGATCTACAC AGAGTAGA TCGTCGGCAGCGTC	N705: CAAGCAGAAGACGGCATACGAGAT AGGAGTCC GTCTCGTGGGCTCGG	Illumina Nextera	641442718	6350918	100	Paired-end	596	Exserohilum turcicum	EMG 11 SS 11/10		51.09247892,9.39586216		Germany			V8		L	2006 2015
WGRS_38	87.08	5.6638	yes	Big Clonal (BC)	MAT1-2	S506: AATGATACGGCGACCACCGAGATCTACAC ACTGCATA TCGTCGGCAGCGTC	N705: CAAGCAGAAGACGGCATACGAGAT AGGAGTCC GTCTCGTGGGCTCGG	Illumina Nextera	415504910	4113910	100	Paired-end	593	Exserohilum turcicum	DKCZ 949 RZ 250 SS 21/10		51.16092391,11.41533421		Germany			V8		L	2006 2015
WGRS_39	96.86	10.1351	yes	Big Clonal (BC)	MAT1-2	S507: AATGATACGGCGACCACCGAGATCTACAC AAGGAGTA TCGTCGGCAGCGTC	N705: CAAGCAGAAGACGGCATACGAGAT AGGAGTCC GTCTCGTGGGCTCGG	Illumina Nextera	699382580	6924580	100	Paired-end	592	Exserohilum turcicum	Lugan 14/3		51.13373048,10.50708049		Germany			V8		L	2006
WGRS_45	95.31	11.6015	yes	Big Clonal (BC)	MAT1-2	S505: AATGATACGGCGACCACCGAGATCTACAC GTAAGGAG TCGTCGGCAGCGTC	N706: CAAGCAGAAGACGGCATACGAGAT CATGCCTA GTCTCGTGGGCTCGG	Illumina Nextera	796248650	7883650	100	Paired-end	1211	Exserohilum turcicum	M11-18	I.Müller	47.758716,7.506331	Hombourg 1 (Elsass)	France	Maize	2011	V8		L	2011
WGRS_46	94	11.9187	yes	Big Clonal (BC)	MAT1-2	S506: AATGATACGGCGACCACCGAGATCTACAC ACTGCATA TCGTCGGCAGCGTC	N706: CAAGCAGAAGACGGCATACGAGAT CATGCCTA GTCTCGTGGGCTCGG	Illumina Nextera	823996986	8158386	100	Paired-end	1209	Exserohilum turcicum	M11-14	I.Müller	48.401215,13.310746	Pocking	Germany	Maize	2011	V8		L	2011
WGRS_48	95.74	15.5634	yes	Big Clonal (BC)	MAT1-2	S508: AATGATACGGCGACCACCGAGATCTACAC CTAAGCCT TCGTCGGCAGCGTC	N706: CAAGCAGAAGACGGCATACGAGAT CATGCCTA GTCTCGTGGGCTCGG	Illumina Nextera	1048148306	10377706	100	Paired-end	1206	Exserohilum turcicum	M11-9	I.Müller	48.401215,13.310746	Pocking	Germany	Maize	2011	V8		L	2011	0
WGRS_49	96.92	7.9668	yes	Big Clonal (BC)	MAT1-2	S501: AATGATACGGCGACCACCGAGATCTACAC TAGATCGC TCGTCGGCAGCGTC	N707: CAAGCAGAAGACGGCATACGAGAT GTAGAGAG GTCTCGTGGGCTCGG	Illumina Nextera	529886602	5246402	100	Paired-end	1237	Exserohilum turcicum	M11-44	I.Müller	45.549149,-0.208899	Bernac	France	Maize	2011	V8		L	2011	1
WGRS_5	96.81	7.8395	yes	Big Clonal (BC)	MAT1-2	S505: AATGATACGGCGACCACCGAGATCTACAC GTAAGGAG TCGTCGGCAGCGTC	N701: CAAGCAGAAGACGGCATACGAGAT TCGCCTTA GTCTCGTGGGCTCGG	Illumina Nextera	506180892	5011692	100	Paired-end	529	Exserohilum turcicum	KTCZ 6/4/6		-1.05576427,38.87201548		Kenya			V8		L	2006
WGRS_57	89.98	23.6992	yes	Big Clonal (BC)	MAT1-2	S501: AATGATACGGCGACCACCGAGATCTACAC TAGATCGC TCGTCGGCAGCGTC	N708: CAAGCAGAAGACGGCATACGAGAT CCTCTCTG GTCTCGTGGGCTCGG	Illumina Nextera	1679310234	16626834	100	Paired-end	1264	Exserohilum turcicum	M11-72	I.Müller	48.568085,13.767555	Maierhof	Germany	Maize	2011	V8		L	2011
WGRS_58	87.49	6.8603	yes	Big Clonal (BC)	MAT1-2	S502: AATGATACGGCGACCACCGAGATCTACAC CTCTCTAT TCGTCGGCAGCGTC	N708: CAAGCAGAAGACGGCATACGAGAT CCTCTCTG GTCTCGTGGGCTCGG	Illumina Nextera	507204224	5021824	100	Paired-end	1262	Exserohilum turcicum	M11-69	I.Müller	48.568085,13.767555	Maierhof	Germany	Maize	2011	V8		L	2011
WGRS_59	92.7	10.5173	yes	Big Clonal (BC)	MAT1-2	S503: AATGATACGGCGACCACCGAGATCTACAC TATCCTCT TCGTCGGCAGCGTC	N708: CAAGCAGAAGACGGCATACGAGAT CCTCTCTG GTCTCGTGGGCTCGG	Illumina Nextera	733383624	7261224	100	Paired-end	1259	Exserohilum turcicum	M11-66	I.Müller	47.03748,4.99142	Villy le Moutier	France	Maize	2011	V8		L	2011	1
WGRS_65	90.9	10.0723	yes	Big Clonal (BC)	MAT1-2	S501: AATGATACGGCGACCACCGAGATCTACAC TAGATCGC TCGTCGGCAGCGTC	N709: CAAGCAGAAGACGGCATACGAGAT AGCGTAGC GTCTCGTGGGCTCGG	Illumina Nextera	694140074	6872674	100	Paired-end	1273	Exserohilum turcicum	M11-82	I.Müller	51.290378,5.195223	Postel	Belgium	Maize	2011	V8		L	2011	0
WGRS_66	91.24	13.4396	yes	Big Clonal (BC)	MAT1-2	S502: AATGATACGGCGACCACCGAGATCTACAC CTCTCTAT TCGTCGGCAGCGTC	N709: CAAGCAGAAGACGGCATACGAGAT AGCGTAGC GTCTCGTGGGCTCGG	Illumina Nextera	991020686	9812086	100	Paired-end	1272	Exserohilum turcicum	M11-81	I.Müller	51.65321,5.774401	Wilbertoord	Netherlands	Maize	2011	V8		L	2011	0
WGRS_68	93.02	13.6105	yes	Big Clonal (BC)	MAT1-2	S504: AATGATACGGCGACCACCGAGATCTACAC AGAGTAGA TCGTCGGCAGCGTC	N709: CAAGCAGAAGACGGCATACGAGAT AGCGTAGC GTCTCGTGGGCTCGG	Illumina Nextera	914953546	9058946	100	Paired-end	1269	Exserohilum turcicum	M11-79	I.Müller	51.290378,5.195223	Postel	Belgium	Maize	2011	V8		L	2012	0
WGRS_69	93.47	16.1948	yes	Big Clonal (BC)	MAT1-2	S505: AATGATACGGCGACCACCGAGATCTACAC GTAAGGAG TCGTCGGCAGCGTC	N709: CAAGCAGAAGACGGCATACGAGAT AGCGTAGC GTCTCGTGGGCTCGG	Illumina Nextera	1102102506	10911906	100	Paired-end	1268	Exserohilum turcicum	M11-78	I.Müller	51.65321,5.774401	Wilbertoord	Netherlands	Maize	2011	V8		L	2011	0
WGRS_71	93.24	20.6061	yes	Big Clonal (BC)	MAT1-2	S507: AATGATACGGCGACCACCGAGATCTACAC AAGGAGTA TCGTCGGCAGCGTC	N709: CAAGCAGAAGACGGCATACGAGAT AGCGTAGC GTCTCGTGGGCTCGG	Illumina Nextera	1427526122	14133922	100	Paired-end	1266	Exserohilum turcicum	M11-76	I.Müller	48.719722,-1.123244	Les Cresnays	France	Maize	2011	V8		L	2011	0
WGRS_73	92.64	12.8851	yes	Big Clonal (BC)	MAT1-2	S501: AATGATACGGCGACCACCGAGATCTACAC TAGATCGC TCGTCGGCAGCGTC	N710: CAAGCAGAAGACGGCATACGAGAT CAGCCTCG GTCTCGTGGGCTCGG	Illumina Nextera	891651634	8828234	100	Paired-end	1293	Exserohilum turcicum	M11-105	I.Müller	51.516974,6.322819	Geldern	Germany	Maize	2011	V8		L	2012	0
WGRS_74	95.65	15.0499	yes	Big Clonal (BC)	MAT1-2	S502: AATGATACGGCGACCACCGAGATCTACAC CTCTCTAT TCGTCGGCAGCGTC	N710: CAAGCAGAAGACGGCATACGAGAT CAGCCTCG GTCTCGTGGGCTCGG	Illumina Nextera	1009713968	9997168	100	Paired-end	1292	Exserohilum turcicum	M11-104	I.Müller	47.832312,2.009593		France	Maize	2011	V8		L	2012
WGRS_75	90.64	16.4652	yes	Big Clonal (BC)	MAT1-2	S503: AATGATACGGCGACCACCGAGATCTACAC TATCCTCT TCGTCGGCAGCGTC	N710: CAAGCAGAAGACGGCATACGAGAT CAGCCTCG GTCTCGTGGGCTCGG	Illumina Nextera	1185086126	11733526	100	Paired-end	1285	Exserohilum turcicum	M11-96	I.Müller	52.526917,5.745743	Dromtem	Netherlands	Maize	2011	V8		L	2012	0
WGRS_78-rep	93.41	22.2916	yes	Big Clonal (BC)	MAT1-2	AGAGTAGA	CATGCCTA	Illumina Nextera	1545128704	15298304	100	Paired-end	1278	Exserohilum turcicum	M11-88	I.Müller	47.941324,7.463657	Rustenhart	France	Maize	2011	V8		L	2012	1
WGRS_79-rep	89.72	26.7119	yes	Big Clonal (BC)	MAT1-2	GTAAGGAG	CATGCCTA	Illumina Nextera	1970545148	19510348	100	Paired-end	1277	Exserohilum turcicum	M11-83	I.Müller	51.818459,9.868164	Einbeck	Germany	Maize	2011	V8		L	2011	1
WGRS_84	92.11	9.0531	yes	Big Clonal (BC)	MAT1-2	S504: AATGATACGGCGACCACCGAGATCTACAC AGAGTAGA TCGTCGGCAGCGTC	N711: CAAGCAGAAGACGGCATACGAGAT TGCCTCTT GTCTCGTGGGCTCGG	Illumina Nextera	625778022	6195822	100	Paired-end	1304	Exserohilum turcicum	M11-112	I.Müller	50.665556,20.903333	Gluchow	Poland	Maize	2011	V8		L	2012	0
WGRS_87	91.43	7.6173	yes	Big Clonal (BC)	MAT1-2	S507: AATGATACGGCGACCACCGAGATCTACAC AAGGAGTA TCGTCGGCAGCGTC	N711: CAAGCAGAAGACGGCATACGAGAT TGCCTCTT GTCTCGTGGGCTCGG	Illumina Nextera	542702492	5373292	100	Paired-end	1297	Exserohilum turcicum	M11-109	I.Müller	52.807392,9.96278	Bergen	Germany	Maize	2011	V8		L	2012	0
WGRS_89	93.07	13.8074	yes	Big Clonal (BC)	MAT1-2	S501: AATGATACGGCGACCACCGAGATCTACAC TAGATCGC TCGTCGGCAGCGTC	N712: CAAGCAGAAGACGGCATACGAGAT TCCTCTAC GTCTCGTGGGCTCGG	Illumina Nextera	937281010	9280010	100	Paired-end	1492	Exserohilum turcicum	M11.100-3	I. Müller	51.501798,6.547923	Kamp-Lintfort_Niederlande/Belgien	Germany	Maize	2011	V8	Diss. Hanekamp	L	2015	2
WGRS_90	90.65	11.535	yes	Big Clonal (BC)	MAT1-2	S502: AATGATACGGCGACCACCGAGATCTACAC CTCTCTAT TCGTCGGCAGCGTC	N712: CAAGCAGAAGACGGCATACGAGAT TCCTCTAC GTCTCGTGGGCTCGG	Illumina Nextera	820478550	8123550	100	Paired-end	1484	Exserohilum turcicum	M12.154-4	I. Müller	48.971125,7.98924	Seebach_Oberrheinregion	France	Maize	2012	V8	Diss. Hanekamp	L	2015	13N
WGRS_92	91.88	16.7055	yes	Big Clonal (BC)	MAT1-2	S504: AATGATACGGCGACCACCGAGATCTACAC AGAGTAGA TCGTCGGCAGCGTC	N712: CAAGCAGAAGACGGCATACGAGAT TCCTCTAC GTCTCGTGGGCTCGG	Illumina Nextera	1122330786	11112186	100	Paired-end	1471	Exserohilum turcicum	M12.191-1	I. Müller	47.642375,8.608612	Rheinau	Switzerland	Maize	2012	V8	Diss. Hanekamp	L	2015	0
WGRS_96	88.15	13.909	yes	Big Clonal (BC)	MAT1-2	S508: AATGATACGGCGACCACCGAGATCTACAC CTAAGCCT TCGTCGGCAGCGTC	N712: CAAGCAGAAGACGGCATACGAGAT TCCTCTAC GTCTCGTGGGCTCGG	Illumina Nextera	1005946264	9959864	100	Paired-end	1308	Exserohilum turcicum	M11-116	I.Müller	50.821737,3.83703	Sint-Maria-Lierde	Belgium	Maize	2011	V8		L	2012	0
WGRS-Test_1	92.94	10.3913	yes	Big Clonal (BC)	MAT1-2	N701 (TAAGGCGA)	N517 (GCGTAAGA)	Illumina Nextera	835725106	8274506	100	Paired-end	1469	Exserohilum turcicum	M12.196-1	I. Müller	48.077752,7.357964	Colmar	France	Maize	2012	V8	Diss. Hanekamp	L	2015	1
WGRS-Test_14	88.59	22.6598	yes	Big Clonal (BC)	MAT1-2	N704 (TCCTGAGC)	N502 (CTCTCTAT)	Illumina Nextera	1897974022	18791822	100	Paired-end	1487	Exserohilum turcicum	M12.133-3	I. Müller	53.40964,13.912885	Goritz (Uckermark)_Norddeutschland	Germany	Maize	2012	V8	Diss. Hanekamp	L	2015	3
WGRS-Test_16	88.89	14.7272	yes	Big Clonal (BC)	MAT1-2	N704 (TCCTGAGC)	N504 (AGAGTAGA)	Illumina Nextera	1226283622	12141422	100	Paired-end	1489	Exserohilum turcicum	M12.135-3	I. Müller	48.401215,13.310746	Pocking_Süddeutschland/Österreich	Germany	Maize	2012	V8	Diss. Hanekamp	L	2015	0
WGRS-Test_17	88.52	16.4678	yes	Big Clonal (BC)	MAT1-2	N705 (GGACTCCT)	N517 (GCGTAAGA)	Illumina Nextera	1339654708	13263908	100	Paired-end	1498	Exserohilum turcicum	M12.144-1	I. Müller	43.649744,0.943353	Meilhan_Frankreich SW	France	Maize	2012	V8		L	2015	0
WGRS-Test_19	84.99	23.3507	yes	Big Clonal (BC)	MAT1-2	N705 (GGACTCCT)	N503 (TATCCTCT)	Illumina Nextera	1978395878	19588078	100	Paired-end	1500	Exserohilum turcicum	M12.161-1	I. Müller	52.531728,5.750535	Dronten_Niederlande/Belgien	Netherlands	Maize	2012	V8		L	2015	0
WGRS-Test_21	85.06	20.6302	yes	Big Clonal (BC)	MAT1-2	N706 (TAGGCATG)	N517 (GCGTAAGA)	Illumina Nextera	1796927562	17791362	100	Paired-end	1502	Exserohilum turcicum	M12.167-1	I. Müller	51.564448,4.75123	Breda_Niederlande/Belgien	Netherlands	Maize	2012	V8		L	2015	0
WGRS-Test_3	89.3	16.4951	yes	Big Clonal (BC)	MAT1-2	N701 (TAAGGCGA)	N503 (TATCCTCT)	Illumina Nextera	1365458188	13519388	100	Paired-end	1472	Exserohilum turcicum	M12.168-1	I. Müller	51.448557,5.450123	Eindhoven	Netherlands	Maize	2012	V8	Diss. Hanekamp	L	2015	0
WGRS-Test_9	93.3	17.6061	yes	Big Clonal (BC)	MAT1-2	N703 (AGGCAGAA)	N517 (GCGTAAGA)	Illumina Nextera	1390480130	13767130	100	Paired-end	1479	Exserohilum turcicum	M12.141-1	I. Müller	48.564845,12.482107	Gschaid_Süddeutschland/Österreich	Germany	Maize	2012	V8	Diss. Hanekamp	L	2015	1
WGRS_53	93.3	7.332	yes	- (admixed)	MAT1-2	S505: AATGATACGGCGACCACCGAGATCTACAC GTAAGGAG TCGTCGGCAGCGTC	N707: CAAGCAGAAGACGGCATACGAGAT GTAGAGAG GTCTCGTGGGCTCGG	Illumina Nextera	511390876	5063276	100	Paired-end	1232	Exserohilum turcicum	M11-36	I.Müller	50.186345,2.858122	Saint Leger	France	Maize	2011	V8		L	2011
WGRS_76	92.85	7.5647	yes	- (admixed)	MAT1-1	S504: AATGATACGGCGACCACCGAGATCTACAC AGAGTAGA TCGTCGGCAGCGTC	N710: CAAGCAGAAGACGGCATACGAGAT CAGCCTCG GTCTCGTGGGCTCGG	Illumina Nextera	538445544	5331144	100	Paired-end	1282	Exserohilum turcicum	M11-91	I.Müller	53.3167,13.866575	Prenzlau	Germany	Maize	2011	V8		L	2011
WGRS-Test_22	95	30.3727	yes	- (admixed)	MAT1-2	N706 (TAGGCATG)	N502 (CTCTCTAT)	Illumina Nextera	2119334106	20983506	100	Paired-end	1503	Exserohilum turcicum	M12.127-3	I. Müller	43.544094,-1.105088	Peyrehorade_Frankreich SW	France	Maize	2012	V8		L	2015	23N
WGRS-Test_6	92.25	30.0256	yes	- (admixed)	MAT1-1	N702 (CGTACTAG)	N502 (CTCTCTAT)	Illumina Nextera	2474683820	24501820	100	Paired-end	1478	Exserohilum turcicum	M12.149-4	I. Müller	47.04881,15.9446	Sankt Kind_Österreich/Ungarn	Austria	Maize	2012	V8	Diss. Hanekamp	L	2015	1N
WGRS-Test_8	92.62	22.5041	yes	- (admixed)	MAT1-1	N702 (CGTACTAG)	N504 (AGAGTAGA)	Illumina Nextera	1910155430	18912430	100	Paired-end	1491	Exserohilum turcicum	M12.119-1	I. Müller	47.368559,8.540443	Zürich_Oberrheinregion	Switzerland	Maize	2012	V8	Diss. Hanekamp	L	2015	1
WGRS_0586-rep	86.3	16.7487	no (replicate)	not analyzed	not analyzed	TAGATCGC	GCTCAGGA	Illumina Nextera	1259856022	12473822	100	Paired-end	586	Exserohilum turcicum	Sorte5 SS 11/10		52.800235,9.307485		Germany			V8		L	2006 2013
WGRS_1200-rep	94.58	18.1108	no (replicate)	not analyzed	not analyzed	AAGGAGTA	TCGCCTTA	Illumina Nextera	1238759748	12264948	100	Paired-end	1200	Exserohilum turcicum	M11-1	I.Müller	43.702423,-0.927802	HINX	France	Maize	2011	V8		L	2011
WGRS_1205	92	7.5094	no (replicate)	not analyzed	not analyzed	AGAGTAGA	TCGCCTTA	Illumina Nextera	521583392	5164192	100	Paired-end	1205	Exserohilum turcicum	M11-8	I.Müller	48.562094,12.803272	Arnstorf-Lindach	Germany	Maize	2011	V8		L	2011
WGRS_1231	91.44	13.6103	no (replicate)	not analyzed	not analyzed	CTCTCTAT	TTCTGCCT	Illumina Nextera	962968542	9534342	100	Paired-end	1231	Exserohilum turcicum	M11-34	I.Müller	44.340244,0.307635	Monheurt	France	Maize	2011	V8		L	2011
WGRS_1235	90.01	9.5176	no (replicate)	not analyzed	not analyzed	CTCTCTAT	CTAGTACG	Illumina Nextera	694531550	6876550	100	Paired-end	1235	Exserohilum turcicum	M11-39	I.Müller	48.428911,-3.330215	Bulat-Pestivien	France	Maize	2011	V8		L	2011
WGRS_1243	90.21	12.1473	no (replicate)	not analyzed	not analyzed	CTAAGCCT	CTAGTACG	Illumina Nextera	883842516	8750916	100	Paired-end	1243	Exserohilum turcicum	M11-42	I.Müller	50.542309,1.764912	Jose` (Saint-Josse ?????)	France	Maize	2011	V8		L	2011
WGRS_1263	89.78	6.7436	no (replicate)	not analyzed	not analyzed	ACTGCATA	CTAGTACG	Illumina Nextera	496583670	4916670	100	Paired-end	1263	Exserohilum turcicum	M11-70	I.Müller	48.568085,13.767555	Maierhof	Germany	Maize	2011	V8		L	2011
WGRS_1480	87.51	7.6143	no (replicate)	not analyzed	not analyzed	AGAGTAGA	CTAGTACG	Illumina Nextera	573664042	5679842	100	Paired-end	1480	Exserohilum turcicum	M12.140-1	I. Müller	43.604462,1.444247	Toulouse_Frankreich SW	France	Maize	2012	V8	Diss. Hanekamp	L	2015
WGRS_0514	89.37	0.0755	no	not analyzed	not analyzed	AGAGTAGA	GCTCAGGA	Illumina Nextera	5968898	59098	100	Paired-end	514	Exserohilum turcicum	C35 1/3		-0.01971045,38.9718401		Kenya			V8		L	2006
WGRS_0514-rep	90.43	0.2157	no	not analyzed	not analyzed	GTAAGGAG	GCTCAGGA	Illumina Nextera	18849832	186632	100	Paired-end	514	Exserohilum turcicum	C35 1/3		-0.01971045,38.9718401		Kenya			V8		L	2006
WGRS_0583-rep	90.33	0.2032	no	not analyzed	not analyzed	TATCCTCT	GCTCAGGA	Illumina Nextera	16293926	161326	100	Paired-end	583	Exserohilum turcicum	S53 4/3		47.125245,13.055158		Austria			V8		L	2006
WGRS_1	94.87	3.4822	no	not analyzed	not analyzed	S501: AATGATACGGCGACCACCGAGATCTACAC TAGATCGC TCGTCGGCAGCGTC	N701: CAAGCAGAAGACGGCATACGAGAT TCGCCTTA GTCTCGTGGGCTCGG	Illumina Nextera	237409994	2350594	100	Paired-end	538	Exserohilum turcicum	C39 4/3		0.82918715,36.93629373		Kenya			V8		L	2006 2015
WGRS_10	95.42	3.4233	no	not analyzed	not analyzed	S502: AATGATACGGCGACCACCGAGATCTACAC CTCTCTAT TCGTCGGCAGCGTC	N702: CAAGCAGAAGACGGCATACGAGAT CTAGTACG GTCTCGTGGGCTCGG	Illumina Nextera	242823796	2404196	100	Paired-end	549	Exserohilum turcicum	C47 11/3		-3.05750961,37.87166728		Kenya			V8		L	2010
WGRS_1210-rep	88.44	0.0556	no	not analyzed	not analyzed	ACTGCATA	TTCTGCCT	Illumina Nextera	4730234	46834	100	Paired-end	1210	Exserohilum turcicum	M11-17	I.Müller	52.037218,7.840428	Ostbevern	Germany	Maize	2011	V8		L	2011
WGRS_1228	91.58	2.133	no	not analyzed	not analyzed	AAGGAGTA	TTCTGCCT	Illumina Nextera	217739032	2155832	100	Paired-end	1228	Exserohilum turcicum	M11-28	I.Müller	43.552314,-1.148116	Orthevielle	France	Maize	2011	V8		L	2011
WGRS_1229	90.39	0.0662	no	not analyzed	not analyzed	AGAGTAGA	TTCTGCCT	Illumina Nextera	5584694	55294	100	Paired-end	1229	Exserohilum turcicum	M11-29	I.Müller	43.552314,-1.148116	Orthevielle	France	Maize	2011	V8		L	2011
WGRS_1252	3.08	0.1913	no	not analyzed	not analyzed	TAGATCGC	TCGCCTTA	Illumina Nextera	701619326	6946726	100	Paired-end	1252	Exserohilum turcicum	M11-31	I.Müller	48.362324,14.003066	Hartkirchen	Austria	Maize	2011	V8		L	2011
WGRS_1252-rep	4.34	0.2611	no	not analyzed	not analyzed	CTCTCTAT	TCGCCTTA	Illumina Nextera	632243436	6259836	100	Paired-end	1252	Exserohilum turcicum	M11-31	I.Müller	48.362324,14.003066	Hartkirchen	Austria	Maize	2011	V8		L	2011
WGRS_14	93.18	3.8378	no	not analyzed	not analyzed	S506: AATGATACGGCGACCACCGAGATCTACAC ACTGCATA TCGTCGGCAGCGTC	N702: CAAGCAGAAGACGGCATACGAGAT CTAGTACG GTCTCGTGGGCTCGG	Illumina Nextera	266463250	2638250	100	Paired-end	542	Exserohilum turcicum	C17 10/1		1.09982029,36.17711853		Kenya			V8		L	2006 2015
WGRS_14-rep	86.76	0.0965	no	not analyzed	not analyzed	AGAGTAGA	AGGAGTCC	Illumina Nextera	7455618	73818	100	Paired-end	542	Exserohilum turcicum	C17 10/1		1.09982029,36.17711853		Kenya			V8		L	2006 2015
WGRS_15	94.77	3.2928	no	not analyzed	not analyzed	S507: AATGATACGGCGACCACCGAGATCTACAC AAGGAGTA TCGTCGGCAGCGTC	N702: CAAGCAGAAGACGGCATACGAGAT CTAGTACG GTCTCGTGGGCTCGG	Illumina Nextera	228353526	2260926	100	Paired-end	541	Exserohilum turcicum	C6 14/3		-2.29247186,36.94437108		Kenya			V8		L	2006
WGRS_16	88.25	3.8342	no	not analyzed	not analyzed	S508: AATGATACGGCGACCACCGAGATCTACAC CTAAGCCT TCGTCGGCAGCGTC	N702: CAAGCAGAAGACGGCATACGAGAT CTAGTACG GTCTCGTGGGCTCGG	Illumina Nextera	280839590	2780590	100	Paired-end	540	Exserohilum turcicum	Kgmgcz 18/3		-1.83921798,35.95634007		Kenya			V8		L	2006
WGRS_25	84.83	0.3057	no	not analyzed	not analyzed	S501: AATGATACGGCGACCACCGAGATCTACAC TAGATCGC TCGTCGGCAGCGTC	N704: CAAGCAGAAGACGGCATACGAGAT GCTCAGGA GTCTCGTGGGCTCGG	Illumina Nextera	25223538	249738	100	Paired-end	582	Exserohilum turcicum	S13 7/2		47.125245,14.055158		Austria			V8		L	2006_2010
WGRS_4	94.31	3.7214	no	not analyzed	not analyzed	S504: AATGATACGGCGACCACCGAGATCTACAC AGAGTAGA TCGTCGGCAGCGTC	N701: CAAGCAGAAGACGGCATACGAGAT TCGCCTTA GTCTCGTGGGCTCGG	Illumina Nextera	250295372	2478172	100	Paired-end	530	Exserohilum turcicum	ETDZ		-0.01467805,36.8732122		Kenya			V8		L	2006
WGRS_50	92.83	0.8963	no	not analyzed	not analyzed	S502: AATGATACGGCGACCACCGAGATCTACAC CTCTCTAT TCGTCGGCAGCGTC	N707: CAAGCAGAAGACGGCATACGAGAT GTAGAGAG GTCTCGTGGGCTCGG	Illumina Nextera	67353062	666862	100	Paired-end	1236	Exserohilum turcicum	M11-40	I.Müller	48.195851,-4.091044	Chateaulin	France	Maize	2011	V8		L	2011
WGRS_50-rep	87.09	0.2465	no	not analyzed	not analyzed	CTAAGCCT	AGGAGTCC	Illumina Nextera	29383324	290924	100	Paired-end	1236	Exserohilum turcicum	M11-40	I.Müller	48.195851,-4.091044	Chateaulin	France	Maize	2011	V8		L	2011
WGRS_54	96.47	0.7126	no	not analyzed	not analyzed	S506: AATGATACGGCGACCACCGAGATCTACAC ACTGCATA TCGTCGGCAGCGTC	N707: CAAGCAGAAGACGGCATACGAGAT GTAGAGAG GTCTCGTGGGCTCGG	Illumina Nextera	50429098	499298	100	Paired-end	1227	Exserohilum turcicum	M11-25	I.Müller	43.588167,-1.178219	Saint Etienne d`Orthe	France	Maize	2011	V8		L	2011
WGRS_60	5.53	0.4585	no	not analyzed	not analyzed	S504: AATGATACGGCGACCACCGAGATCTACAC AGAGTAGA TCGTCGGCAGCGTC	N708: CAAGCAGAAGACGGCATACGAGAT CCTCTCTG GTCTCGTGGGCTCGG	Illumina Nextera	757851884	7503484	100	Paired-end	1254	Exserohilum turcicum	M11-43	I.Müller	46.2532684,0.5243177	Artron	France	Maize	2011	V8		L	2011
WGRS_60-rep	5.25	0.972	no	not analyzed	not analyzed	CTCTCTAT	CATGCCTA	Illumina Nextera	1878536168	18599368	100	Paired-end	1254	Exserohilum turcicum	M11-43	I.Müller	46.2532684,0.5243177	Artron	France	Maize	2011	V8		L	2011
WGRS_7	92.91	3.8245	no	not analyzed	not analyzed	S507: AATGATACGGCGACCACCGAGATCTACAC AAGGAGTA TCGTCGGCAGCGTC	N701: CAAGCAGAAGACGGCATACGAGAT TCGCCTTA GTCTCGTGGGCTCGG	Illumina Nextera	268437598	2657798	100	Paired-end	513	Exserohilum turcicum	C48 12/3		-0.51478696,37.83890543		Kenya			V8		L	2006
WGRS_72	75.53	8.4497	no	not analyzed	not analyzed	S508: AATGATACGGCGACCACCGAGATCTACAC CTAAGCCT TCGTCGGCAGCGTC	N709: CAAGCAGAAGACGGCATACGAGAT AGCGTAGC GTCTCGTGGGCTCGG	Illumina Nextera	720076672	7129472	100	Paired-end	1265	Exserohilum turcicum	M11-73	I.Müller	48.568085,13.767555	Maierhof	Germany	Maize	2011	V8		L	2011
WGRS_72-rep	75.53	19.0463	no	not analyzed	not analyzed	TATCCTCT	CATGCCTA	Illumina Nextera	1651478876	16351276	100	Paired-end	1265	Exserohilum turcicum	M11-73	I.Müller	48.568085,13.767555	Maierhof	Germany	Maize	2011	V8		L	2011
WGRS_78	93.9	2.3254	no	not analyzed	not analyzed	S506: AATGATACGGCGACCACCGAGATCTACAC ACTGCATA TCGTCGGCAGCGTC	N710: CAAGCAGAAGACGGCATACGAGAT CAGCCTCG GTCTCGTGGGCTCGG	Illumina Nextera	163539806	1619206	100	Paired-end	1278	Exserohilum turcicum	M11-88	I.Müller	47.941324,7.463657	Rustenhart	France	Maize	2011	V8		L	2012
WGRS_79	87.45	4.4934	no	not analyzed	not analyzed	S507: AATGATACGGCGACCACCGAGATCTACAC AAGGAGTA TCGTCGGCAGCGTC	N710: CAAGCAGAAGACGGCATACGAGAT CAGCCTCG GTCTCGTGGGCTCGG	Illumina Nextera	336343130	3330130	100	Paired-end	1277	Exserohilum turcicum	M11-83	I.Müller	51.818459,9.868164	Einbeck	Germany	Maize	2011	V8		L	2011
WGRS_8	5.08	0.3643	no	not analyzed	not analyzed	S508: AATGATACGGCGACCACCGAGATCTACAC CTAAGCCT TCGTCGGCAGCGTC	N701: CAAGCAGAAGACGGCATACGAGAT TCGCCTTA GTCTCGTGGGCTCGG	Illumina Nextera	760402134	7528734	100	Paired-end	509	Exserohilum turcicum	C42 4/3		-1.03055431,37.87458807		Kenya			V8		L	2006 2015
WGRS_8-rep	80.43	0.1589	no	not analyzed	not analyzed	TAGATCGC	AGGAGTCC	Illumina Nextera	14441788	142988	100	Paired-end	509	Exserohilum turcicum	C42 4/3		-1.03055431,37.87458807		Kenya			V8		L	2006 2015
WGRS_80	4.67	0.2822	no	not analyzed	not analyzed	S508: AATGATACGGCGACCACCGAGATCTACAC CTAAGCCT TCGTCGGCAGCGTC	N710: CAAGCAGAAGACGGCATACGAGAT CAGCCTCG GTCTCGTGGGCTCGG	Illumina Nextera	576362156	5706556	100	Paired-end	1274	Exserohilum turcicum	M11-85	I.Müller		Borges	Switzerland	Maize	2011	V8		L	2011
WGRS_80-rep	54.83	0.1519	no	not analyzed	not analyzed	ACTGCATA	CATGCCTA	Illumina Nextera	19391394	191994	100	Paired-end	1274	Exserohilum turcicum	M11-85	I.Müller		Borges	Switzerland	Maize	2011	V8		L	2011
WGRS_81	4.06	0.378	no	not analyzed	not analyzed	S501: AATGATACGGCGACCACCGAGATCTACAC TAGATCGC TCGTCGGCAGCGTC	N711: CAAGCAGAAGACGGCATACGAGAT TGCCTCTT GTCTCGTGGGCTCGG	Illumina Nextera	853837638	8453838	100	Paired-end	1307	Exserohilum turcicum	M11-115	I.Müller	43.539216,-7.041811	Ribadeo	Spain	Maize	2011	V8		L	2012
WGRS_82	4.2	0.4166	no	not analyzed	not analyzed	S502: AATGATACGGCGACCACCGAGATCTACAC CTCTCTAT TCGTCGGCAGCGTC	N711: CAAGCAGAAGACGGCATACGAGAT TGCCTCTT GTCTCGTGGGCTCGG	Illumina Nextera	975589098	9659298	100	Paired-end	1306	Exserohilum turcicum	M11-114	I.Müller	43.539216,-7.041811	Ribadeo	Spain	Maize	2011	V8		L	2012
WGRS_88	3.01	0.2906	no	not analyzed	not analyzed	S508: AATGATACGGCGACCACCGAGATCTACAC CTAAGCCT TCGTCGGCAGCGTC	N711: CAAGCAGAAGACGGCATACGAGAT TGCCTCTT GTCTCGTGGGCTCGG	Illumina Nextera	941869844	9325444	100	Paired-end	1296	Exserohilum turcicum	M11-108	I.Müller	48.404443,10.28976	Kötz	Germany	Maize	2011	V8		L	2012
WGRS_9	28.78	1.1792	no	not analyzed	not analyzed	S501: AATGATACGGCGACCACCGAGATCTACAC TAGATCGC TCGTCGGCAGCGTC	N702: CAAGCAGAAGACGGCATACGAGAT CTAGTACG GTCTCGTGGGCTCGG	Illumina Nextera	358445970	3548970	100	Paired-end	550	Exserohilum turcicum	C37 SS 30/10		4.08501671,37.95426569		Kenya			V8		L	2006 2015
WGRS_9-rep	25.15	6.6363	no	not analyzed	not analyzed	CTCTCTAT	AGGAGTCC	Illumina Nextera	2370608370	23471370	100	Paired-end	550	Exserohilum turcicum	C37 SS 30/10		4.08501671,37.95426569		Kenya			V8		L	2006 2015
WGRS_93	3.7	0.3406	no	not analyzed	not analyzed	S505: AATGATACGGCGACCACCGAGATCTACAC GTAAGGAG TCGTCGGCAGCGTC	N712: CAAGCAGAAGACGGCATACGAGAT TCCTCTAC GTCTCGTGGGCTCGG	Illumina Nextera	814428448	8063648	100	Paired-end	1373	Exserohilum turcicum	M11-23	I.Müller	45.241768,11.750853	Monselice	Italy	Maize	2011	V8		L	2012
WGRS_95	3.04	0.3303	no	not analyzed	not analyzed	S507: AATGATACGGCGACCACCGAGATCTACAC AAGGAGTA TCGTCGGCAGCGTC	N712: CAAGCAGAAGACGGCATACGAGAT TCCTCTAC GTCTCGTGGGCTCGG	Illumina Nextera	1071049450	10604450	100	Paired-end	1332	Exserohilum turcicum	M11-3	I.Müller	51.384752,11.860519	Bad Lauchstadt	Germany	Maize	2011	V8		L	2013
